# Proteomic Analyses of Morphological Variants of *Borrelia burgdorferi* Shed New Light on Persistence Mechanisms: Implications for Pathogenesis, Diagnosis and Treatment

**DOI:** 10.1101/501080

**Authors:** Jie Feng, Ying Zhang

## Abstract

*Borrelia burgdorferi* causes Lyme disease, which is the most common vector borne disease in the United States and Europe. Although 2-4 week antibiotic treatment for Lyme disease is effective in the majority of cases, about 10–20% patients suffer from prolonged post-treatment Lyme disease syndrome (PTLDS). While the mechanisms of PTLDS are unclear, persisting organisms not killed by current Lyme antibiotics has been suggested as a possible explanation. *B. burgdorferi* can spontaneously develop different morphological variant forms under stress or in stationary phase with increased persistence to antibiotics. To shed light on the possible mechanisms by which these variant forms develop persistence, here, we isolated three *B. burgdorferi* forms, log phase spirochetal form, stationary phase planktonic form, and stationary phase aggregated biofilm-like microcolony form. We showed that the two separated stationary phase forms especially microcolony form have more persistence to antibiotics than the log phase spirochetal form. Then, we performed mass spectrometry (MS/MS) analysis to determine the proteomic profiles of the three different forms to reveal the mechanisms of persistence in *B. burgdorferi*. We identified 1023 proteins in the three *B. burgdorferi* forms, with 642 proteins (63%) differentially expressed. Compared with the log phase spirochetal form of *B. burgdorferi*, a total of 143 proteins were upregulated in both stationary phase planktonic form and microcolony form. Among these common upregulated proteins, 90 proteins had predicted functions and were mapped to different pathways involved in infection and virulence, DNA repair, heat shock, transport, sporulation, cell envelope and metabolism, many of which are consistent with persister mechanisms in other bacteria. A particularly interesting observation is that infection and virulence related proteins are highly up-regulated in stationary phase planktonic form and microcolony form compared with log phase spirochetal form. These findings shed new light on the mechanisms of *B. burgdorferi* persistence and offer novel targets for developing more effective diagnostics, vaccines and treatments.
