## Supplementary material for "Proteomic Analyses of Morphological Variants of *Borrelia burgdorferi* Shed New Light on Persistence Mechanisms: Implications for Pathogenesis, Diagnosis and Treatment": Table S2

### Sheet: MC upregulated
Protein	Pathway	Function	MC ppm	SP ppm	Log ppm
BB_0622	Metabolism	acetate kinase	1001.09	610.26	308.23
BB_0377	Metabolism	S-ribosylhomocysteine lyase	331.08	71.56	119.27
BB_0702	Metabolism of cofactors and vitamins	phosphopantetheine adenylyltransferase	510.23	68.92	153.17
BB_0768	Metabolism of cofactors and vitamins	pyridoxal kinase	551.3	468.1	118.21
BB_0160	Metabolism of other amino acids	alanine racemase	139.73	90.6	67.11
BB_0533	Metabolism of other amino acids	protein PhnP	164.36	133.21	24.67
BB_0686	Metabolism of terpenoids and polyketides	diphosphomevalonate decarboxylase	166.6	0	0
BB_0687	Metabolism of terpenoids and polyketides	phosphomevalonate kinase	98.38	106.32	19.69
BB_K17	Nucleotide metabolism	adenine deaminase (plasmid)	113.82	102.5	45.56
BB_0128	Nucleotide metabolism	cytidylate kinase	188.16	152.5	0
BB_0548	Nucleotide metabolism	DNA polymerase I	206.09	136.1	89.36
BB_0571	Nucleotide metabolism	uridylate kinase	226.99	49.06	109.02
BB_0375	Biosynthesis of amino acids	nucleosidase	2851.21	3081.14	1343.13
BB_0166	Carbohydrate metabolism	4-alpha-glucanotransferase	102.73	44.4	49.34
BB_0364	Carbohydrate metabolism	methylglyoxal synthase	990.09	891.61	99.07
BB_0026	Carbon metabolism	bifunctional methylenetetrahydrofolate dehydrogenase/methenyltetrahydrofolate cyclohydrolase	742.57	875.4	344.5
BB_0657	Carbon metabolism	ribose 5-phosphate isomerase A	957.52	492.73	191.63
BB_0092	Energy metabolism	V-type ATPase subunit D	411.72	222.46	30.9
BB_0767	Glycan biosynthesis and metabolism	UDP-N-acetylglucosamine--N-acetylmuramyl-(pentapeptide) pyrophosphoryl-undecaprenol N-acetylglucosamine transferase	85.92	61.9	34.39
BB_0387	Translation	30S ribosomal protein S12	1173.74	1449.59	251.68
BB_0500	Translation	30S ribosomal protein S13	3742.54	3954.48	1647.78
BB_0804	Translation	30S ribosomal protein S15	1890.17	2042.6	851.13
BB_0113	Translation	30S ribosomal protein S18	3681.9	5266.08	1300.33
BB_0492	Translation	30S ribosomal protein S8	4016.62	3744.77	1513.12
BB_0488	Translation	50S ribosomal protein L14	1278.19	1657.52	409.29
BB_0503	Translation	50S ribosomal protein L17	2873.68	3105.42	1319.36
BB_0494	Translation	50S ribosomal protein L18	2533.47	2076.93	996.56
BB_0699	Translation	50S ribosomal protein L19	3436.68	3528.13	1495.92
BB_0778	Translation	50S ribosomal protein L21	2220.49	1963.28	1090.77
BB_0483	Translation	50S ribosomal protein L22	2598.99	3183.05	572.15
BB_0489	Translation	50S ribosomal protein L24	1646.88	1223.54	247.19
BB_0440	Translation	50S ribosomal protein L34	611.53	440.56	0
BB_0599	Translation	cysteine--tRNA ligase	411.51	421.29	130.03
BB_0738	Translation	valine--tRNA ligase	534.65	436.53	235.4
BB_A07	Infection and virulence	ChpAI protein (plasmid)	198.65	143.11	39.76
BB_A68	Infection and virulence	complement regulator-acquiring surface protein 1 (plasmid)	4970.17	4028.24	1939.62
BB_A24	Infection and virulence	decorin-binding protein A (plasmid)	1088.58	1117.55	261.43
BB_A25	Infection and virulence	decorin-binding protein B (plasmid)	833.9	780.99	100.13
BB_S37	Infection and virulence	protein BdrE (plasmid)	954.73	1260.99	350.29
BB_S29	Infection and virulence	protein BdrF (plasmid)	3293.77	3781.85	1637.65
BB_O34	Infection and virulence	protein BdrM (plasmid)	328.29	354.77	131.4
BB_N27	Infection and virulence	BdrR protein (plasmid)	3954.98	4579.2	1967.46
BB_Q42	Infection and virulence	protein BdrV (plasmid)	934.47	1451.62	385.72
BB_Q34	Infection and virulence	protein BdrW protein (plasmid)	3060.28	3550.24	1486.1
BB_N39	Infection and virulence	protein ErpQ (plasmid)	30.31	98.26	0
BB_I29	Infection and virulence	virulence associated lipoprotein (plasmid)	1693.46	1220.02	197.7
BB_A34	Transporter	extracellular solute-binding protein; family 5 (plasmid)	314.43	403.5	82.59
BB_0574	Transporter	integral membrane protein	146.94	158.79	66.17
BB_0604	Transporter	L-lactate permease	103.96	112.34	24.97
BB_0219	Transporter	metal cation transporter permease	76.16	123.45	0
BB_0334	Transporter	peptide ABC transporter ATP-binding protein	1720.71	2246.86	495.02
BB_0217	Transporter	phosphate ABC transporter permease PstA	108.74	70.51	13.06
BB_0466	Transportor	ABC transporter ATP-binding protein	355.75	213.58	118.66
BB_0240	Transportor	glycerol uptake facilitator	982.29	751.9	466.89
BB_B23	Transportor	guanine/xanthine permease (plasmid)	69.15	0	13.84
BB_0641	Transportor	spermidine/putrescine transport system permease	116.81	42.08	23.38
BB_0827	Replication and repair	ATP-dependent helicase	631.59	682.52	227.52
BB_0797	Replication and repair	DNA mismatch repair protein MutS	60.3	65.16	21.72
BB_0837	Replication and repair	excinuclease ABC subunit A	142.26	94.6	32.85
BB_0632	Replication and repair	exodeoxyribonuclease V subunit alpha	17.04	73.67	0
BB_0111	Replication and repair	replicative DNA helicase	114.24	123.45	27.44
BB_0114	Replication and repair	single-stranded DNA-binding protein	1674.52	1432.56	628.35
BB_0623	Replication and repair	transcription-repair coupling factor	46.2	39.94	16.64
BB_0672	Signal transduction and motility	chemotaxis protein CheY	1424.1	1000.31	555.76
BB_0040	Signal transduction and motility	chemotaxis protein methyltransferase	146.94	0	22.06
BB_0221	Signal transduction and motility	flagellar motor switch protein	77.01	0	15.41
BB_0680	Signal transduction and motility	methyl-accepting chemotaxis protein	289.93	208.87	140.91
BB_0551	Signal transduction and motility	protein CheY	907.58	534.97	445.83
BB_0670	Signal transduction and motility	purine-binding chemotaxis protein	312.32	168.76	120.55
BB_0269	Signal transduction and motility	ATP-binding protein	35.24	190.41	0
BB_0361	Signal transduction and motility	ATP-binding protein	109.43	206.95	49.28
BB_0774	Signal transduction and motility	flagellar basal body rod protein FlgG	196.15	211.97	23.55
BB_0757	Chaperone or HSP	ATP-dependent Clp protease proteolytic subunit	1417.63	1248.26	567.42
BB_0834	Chaperone or HSP	ATP-dependent Clp protease subunit C	126.61	106.41	42.23
BB_0517	Chaperone or HSP	chaperone protein DnaJ	913.93	833.31	257.21
BB_0655	Chaperone or HSP	heat shock protein	339	203.52	90.46
BB_0369	Folding; sorting and degradation	ATP-dependent Clp protease subunit A	42.2	0	16.89
BB_0602	Folding; sorting and degradation	chaperonin	83.17	44.94	24.97
BB_0076	Folding; sorting and degradation	signal recognition particle-docking protein FtsY	739.93	599.7	244.33
BB_I16	immunogenic protein	repetitive antigen A (plasmid)	184.41	49.82	0
BB_0469	Protein export	lipoprotein signal peptidase	244.61	66.08	73.43
BB_0395	Protein export	protein translocase subunit SecE	556.93	200.61	222.91
BB_0462	Transcriptional regulator	nucleoid-associated protein EbfC	210.02	340.43	63.05
BB_0025	Transcriptional regulator	transcriptional regulator	556.16	601.01	154.11
BB_0580	Type II secretion system	integral membrane protein	270.73	234.05	130.03
BB_0590	2.1.1 Methyltransferases	rRNA small subunit methyltransferase A	73.99	79.96	0
BB_0129	5.4.99 Transferring other groups	hypothetical protein BB_0129	125.25	135.35	0
BB_0006		membrane protein	114.87	31.03	17.24
BB_0442		membrane protein insertase YidC	267.54	247.82	126.21
BB_A74		outer membrane porin OMS28 (plasmid)	2507.97	2141.95	218.58
BB_B19		outer surface protein C (plasmid)	10841.5	15193.1	3626.07
BB_0840		lipoprotein	154.59	20.88	58.01
BB_0460		lipoprotein	131.59	189.61	52.67
BB_D10		lipoprotein (plasmid)	1407.78	468.1	357.59
BB_K19		lipoprotein (plasmid)	443.43	212.97	147.91
BB_J36		lipoprotein (plasmid)	118.14	95.75	17.73
BB_K07		lipoprotein (plasmid)	41.58	134.81	0
BB_L28		lipoprotein (plasmid)	351.21	303.63	42.17
BB_S30		lipoprotein (plasmid)	210.73	151.81	42.17
BB_0723		adenylyl cyclase	352.41	380.82	105.79
BB_B07		alpha3-beta1 integrin-binding protein (plasmid)	113.93	123.12	17.1
BB_0296		ATP-dependent protease subunit HslV	628.33	432.09	240.06
BB_0431		CobQ/CobB/MinD/ParA nucleotide binding domain-containing protein	249.5	314.56	74.9
BB_0770		divergent polysaccharide deacetylase superfamily protein	212.89	115.03	0
BB_0257		DNA translocase FtsK	66.05	28.55	23.79
BB_R42		ErpY (plasmid)	185.64	0	55.73
BB_K32		fibronectin-binding protein (plasmid)	616.71	888.59	70.53
BB_0660		GTPase Era	107.54	38.74	43.05
BB_0781		GTPase Obg	63.39	34.25	19.03
BB_0198		guanosine-3';5'-bis(diphosphate) 3'-pyrophosphohydrolase	1449.51	1869.58	655.04
BB_0068		haloacid dehalogenase-like hydrolase	1419.24	2262.2	681.68
BB_0379		HIT family nucleosidase	224.37	242.47	44.9
BB_0234		integral membrane protein	113.41	40.85	0
BB_0467		laccase domain-containing protein	590.16	343.41	27.26
BB_0725		lectin	359.86	388.88	168.04
BB_0302		lipid II flippase FtsW	88.6	0	17.73
BB_0262		M23 peptidase domain-containing protein	124.65	134.7	44.9
BB_0416		pheromone shutdown protein	514.65	389.31	185.39
BB_H29		plasmid partition protein (plasmid)	198.97	430.02	89.59
BB_J16		plasmid partition protein (plasmid)	426.5	230.45	64.02
BB_Q45		protein BppC (plasmid)	362.65	304.81	48.38
BB_S40		protein BppC (plasmid)	241.77	174.18	72.58
BB_A69		putative surface protein (plasmid)	1818.3	683.46	688.24
BB_0158		S2 lipoprotein	1048.33	330.42	209.8
BB_G08		stage 0 sporulation protein SpoOJ (plasmid)	122.31	352.45	48.95
BB_0515		thioredoxin reductase	63.78	68.92	0
BB_0225		tRNA-dihydrouridine synthase A	279.29	201.21	93.16
BB_H09		type II restriction enzyme methylase subunit (plasmid)	16.27	17.58	0
BB_0693		xylose operon regulatory protein	1551.63	1453.19	419.21
BB_B12		PF-32 protein (plasmid)	452	444.04	222.03
BB_M32		PF-32 protein (plasmid)	250.5	90.24	50.13
BB_A20		PF-32 protein (plasmid)	124.75	134.81	49.93
BB_H28		PF-32 protein (plasmid)	538.44	671.37	198.94
BB_I21		PF-32 protein (plasmid)	291.09	224.69	49.93
BB_J17		PF-32 protein (plasmid)	763.78	825.38	305.71
BB_K21		PF-32 protein (plasmid)	417.51	315.82	125.33
BB_L32		PF-32 protein (plasmid)	84.52	182.67	0
BB_N32		PF-32 protein (plasmid)	82.84	223.79	24.87
BB_Q40		PF-32 protein (plasmid)	331.34	268.55	24.87
BB_S35		PF-32 protein (plasmid)	126.78	137	25.37
BB_U05		PF-32 protein (plasmid)	158.72	128.64	23.82
BB_A21		PF-49 protein (plasmid)	459.49	434.48	103.45
BB_I22		PF-49 protein (plasmid)	492.44	591.28	32.85
BB_N33		PF-49 protein (plasmid)	1117.84	1389.19	302.01
BB_P33		PF-49 protein (plasmid)	842.91	1153.79	168.69
BB_F26		hypothetical protein (plasmid)	56.81	30.69	17.05
BB_G27		hypothetical protein (plasmid)	135.6	146.53	54.27
BB_0002		hypothetical protein BB_0002	91.19	164.24	36.5
BB_0008		hypothetical protein BB_0008	203.05	131.65	73.14
BB_0019		hypothetical protein BB_0019	244.61	66.08	110.15
BB_0027		hypothetical protein BB_0027	539.41	582.91	235.53
BB_0038		hypothetical protein BB_0038	82.34	44.49	37.08
BB_0047		hypothetical protein BB_0047	5197.97	5985.49	1483.66
BB_0070		hypothetical protein BB_0070	271.79	220.28	0
BB_0075		hypothetical protein BB_0075	177.33	95.81	79.85
BB_0095		hypothetical protein BB_0095	229.74	372.41	0
BB_0110		hypothetical protein BB_0110	91.59	0	27.5
BB_0125		hypothetical protein BB_0125	736.38	468.1	338.09
BB_0162		hypothetical protein BB_0162	378.03	408.52	0
BB_0163		hypothetical protein BB_0163	285.8	193.03	42.9
BB_0208		hypothetical protein BB_0208	53.68	58.01	21.49
BB_0212		hypothetical protein BB_0212	634.64	685.82	254.02
BB_0309		hypothetical protein BB_0309	206.27	89.16	49.54
BB_0397		hypothetical protein BB_0397	147.46	119.51	44.27
BB_0428		hypothetical protein BB_0428	396.04	213.99	59.44
BB_0505		hypothetical protein BB_0505	79.36	42.88	23.82
BB_0506		hypothetical protein BB_0506	79.06	85.43	23.73
BB_0525		hypothetical protein BB_0525	1262.37	481.47	401.25
BB_0554		hypothetical protein BB_0554	66.85	36.12	10.03
BB_0556		hypothetical protein BB_0556	107.92	155.49	21.6
BB_0562		hypothetical protein BB_0562	346.53	249.65	34.68
BB_0563		hypothetical protein BB_0563	543.97	522.53	36.29
BB_0577		hypothetical protein BB_0577	1279.5	1152.24	384.1
BB_0617		hypothetical protein BB_0617	596.49	736.68	255.8
BB_0654		hypothetical protein BB_0654	273.58	266.08	82.13
BB_0675		hypothetical protein BB_0675	326.01	234.86	86.99
BB_0701		hypothetical protein BB_0701	406.55	376.57	104.61
BB_0707		hypothetical protein BB_0707	211.44	133.29	52.89
BB_0709		hypothetical protein BB_0709	181.85	131.01	54.59
BB_0733		hypothetical protein BB_0733	358.48	387.39	143.49
BB_0740		hypothetical protein BB_0740	415.84	449.37	194.18
BB_0756		hypothetical protein BB_0756	117.14	126.58	0
BB_0783		hypothetical protein BB_0783	105.54	85.54	47.52
BB_0790		hypothetical protein BB_0790	63.26	0	25.32
BB_0816		hypothetical protein BB_0816	132.01	35.66	19.81
BB_A41		hypothetical protein BB_A41 (plasmid)	783.96	626.17	286.5
BB_A47		hypothetical protein BB_A47 (plasmid)	297.03	80.25	89.17
BB_D14		hypothetical protein BB_D14 (plasmid)	56.19	30.36	16.87
BB_D18		hypothetical protein BB_D18 (plasmid)	141.76	102.13	56.74
BB_I19		hypothetical protein BB_I19 (plasmid)	56.19	91.09	16.87
BB_J23		hypothetical protein BB_J23 (plasmid)	115.94	167.05	46.41
BB_J28		hypothetical protein BB_J28 (plasmid)	129.41	93.23	25.9
BB_K47		hypothetical protein BB_K47 (plasmid)	285.25	0	57.09
BB_K49		hypothetical protein BB_K49 (plasmid)	251.26	0	37.71
BB_L06		hypothetical protein BB_L06 (plasmid)	32.59	105.65	0
BB_L13		hypothetical protein BB_L13 (plasmid)	206.54	223.2	0
BB_O02		hypothetical protein BB_O02 (plasmid)	135.6	146.53	27.14
BB_O13		hypothetical protein BB_O13 (plasmid)	137.69	223.2	41.34
BB_Q52		hypothetical protein BB_Q52 (plasmid)	226	146.53	108.55
BB_R34		hypothetical protein BB_R34 (plasmid)	1091.29	1055.16	275.87
BB_S16		hypothetical protein BB_S16 (plasmid)	91.59	49.49	27.5
BB_T04		hypothetical protein BB_T04 (plasmid)	84.75	30.53	33.92
BB_U01		hypothetical protein BB_U01 (plasmid)	343.67	185.69	51.58
BBC01		hypothetical protein BBC01 (plasmid)	140.87	213.12	0
BB_J19		hypothetical protein BBJ19; partial [Borreliella burgdorferi]	33.11	107.33	0

### Sheet: MC down regulated
Protein	Pathway	Function	MC ppm	SP ppm	Log ppm
BB_0772	Signal transduction and motility	flagellar basal body P-ring protein	31.03	100.61	130.42
BB_0147	Signal transduction and motility	flagellin	17790.7	18891	37003.8
BB_0419	Signal transduction and motility	response regulator	0	73.19	81.32
BB_0149	Signal transduction and motility	flagellar hook-associated protein FliD	31.27	33.79	159.56
BB_0285	Signal transduction and motility	flagellar protein	0	0	63.69
BB_0286	Signal transduction and motility	flagellar protein	152.14	109.6	456.7
BB_0842	Biosynthesis of amino acids	ornithine carbamoyltransferase	0	68.71	76.35
BB_0057	Carbon metabolism	glyceraldehyde 3-phosphate dehydrogenase	12413.1	15426.2	29344.8
BB_0037	Lipid metabolism	1-acyl-sn-glycerol-3-phosphate acyltransferase	83.17	89.87	249.66
BB_0782	Metabolism of cofactors and vitamins	nicotinate-nucleotide adenylyltransferase	107.73	116.42	258.72
BB_0585	Metabolism of other amino acids	UDP-N-acetylmuramoylalanine--D-glutamate ligase	46.1	24.91	166.07
BB_0684	Metabolism of terpenoids and polyketides	isopentenyl-diphosphate delta-isomerase	29.37	31.74	70.53
BB_0247	Nucleotide metabolism	non-canonical purine NTP pyrophosphatase	51.72	55.89	155.26
BB_0788	RNA modification	tRNA(Ile)-lysidine synthase	23.63	76.6	85.11
BB_0178	RNA modification	tRNA uridine 5-carboxymethylaminomethyl modification protein GidA	50.22	36.18	130.66
BB_0516	RNA modification	RecName: Full=Uncharacterized tRNA/rRNA methyltransferase BB_0516	45.6	98.55	328.51
BB_0052	RNA modification	tRNA/rRNA methyltransferase	47.69	0	143.16
BB_0306	RNA modification	rRNA small subunit methyltransferase H	35.12	75.91	105.43
BB_0491	Translation	30S ribosomal protein S14	852.13	920.84	2558.03
BB_0229	Translation	50S ribosomal protein L31	0	554.78	2234.65
BB_0341	Translation	aspartyl/glutamyl-tRNA(Asn/Gln) amidotransferase subunit B	128.61	162.14	283.12
BB_0169	Translation	translation initiation factor IF-1	996.87	615.58	2052.03
BB_0552	Replication and repair	DNA ligase	0	17.02	37.83
BB_0745	Replication and repair	endonuclease III	49.27	106.49	118.32
BB_0771	Transcription	RNA polymerase sigma factor	0	84.47	46.93
BB_B06	Transportor	chitibiose transporter protein ChbB (plasmid)	0	0	342.95
BB_0613	3.4.21 Serine endopeptidases	ATP-dependent protease La	117.54	42.34	297.97
BB_0118	3.4.24 Metalloendopeptidases	RIP metalloprotease RseP	48.02	0	129.73
BB_0108		basic membrane protein	959.15	1136.8	2489.21
BB_N34		BdrQ (plasmid)	116.16	251.05	383.56
BB_0214		elongation factor P	162.44	409.58	325.08
BB_0616		integral membrane protein	0	24.91	41.52
BB_0454		lipopolysaccharide biosynthesis-like protein	81.43	29.33	798.53
BB_0398		lipoprotein	30.31	32.75	90.99
BB_H37		lipoprotein (plasmid)	99.96	108.02	1220.31
BB_0255		M23 peptidase domain-containing protein	0	71.56	99.39
BB_0246		M23 peptidase domain-containing protein	152.43	197.67	713.85
BB_0071		membrane protein	0	0	89.17
BB_A52		outer membrane protein (plasmid)	0	39.98	333.18
BB_0706		polynucleotide adenylyltransferase	25.36	137	60.89
BB_0643		ribosome biogenesis GTPase A	149.05	161.07	357.94
BB_G17		hypothetical protein (plasmid)	37.53	0	90.13
BB_0009		hypothetical protein BB_0009	31.13	33.64	74.75
BB_0013		hypothetical protein BB_0013	0	0	125.46
BB_0044		hypothetical protein BB_0044	0	84.47	281.58
BB_0058		hypothetical protein BB_0058	63.39	102.75	256.9
BB_0187		hypothetical protein BB_0187	120.88	0	362.88
BB_0210		hypothetical protein BB_0210	464.52	522.06	1176.92
BB_0268		hypothetical protein BB_0268	130.77	0	274.79
BB_0509		hypothetical protein BB_0509	24.81	0	74.48
BB_0535		hypothetical protein BB_0535	0	0	121.43
BB_0542		hypothetical protein BB_0542	108.29	0	227.56
BB_0553		hypothetical protein BB_0553	41.83	113.02	276.29
BB_0600		hypothetical protein BB_0600	20.07	0	48.2
BB_0614		hypothetical protein BB_0614	207.92	224.69	748.99
BB_0650		hypothetical protein BB_0650	106.08	0	254.76
BB_0739		hypothetical protein BB_0739	906.31	460.89	2080.53
BB_0748		hypothetical protein BB_0748	0	0	246.38
BB_0811		hypothetical protein BB_0811	88.66	71.86	292.78
BB_0818		hypothetical protein BB_0818	36.1	0	86.69
BB_A54		hypothetical protein BB_A54 (plasmid)	0	0	542.75
BB_D22		hypothetical protein BB_D22 (plasmid)	233.62	0	490.91
BB_0244		hypothetical protein BB_0244	0	137	114.18
BB_0526		hypothetical protein BB_0526	17.13	92.54	92.54
BB_0537		hypothetical protein BB_0537	388.63	787.45	1020.82
BB_A13		hypothetical protein BB_A13 (plasmid)	0	239.03	44.27
